# Taming the Genetic Fire: Transposable Element diversity across thermal environments in polychaetes

**DOI:** 10.64898/2026.02.25.703748

**Authors:** Laure Lamothe, Stéphane Hourdez, Thierry Robert, Éric Bonnivard

## Abstract

Genetic variation plays a central role in enabling organisms to adapt to ever-changing environments. Transposable elements (TEs) are key drivers of genetic variation and adaptation, partly due to their ability to respond to environmental changes, such as thermal variability, through transcriptional activation, potentially leading to insertion events. The new copies will eventually accumulate mutations, increasing the TE diversity in the genome. In this study, we investigated how the TE diversity varies across environments, contrasted by their average temperature and their thermal variability profile, using polychaete annelids as a model system. These primarily benthic organisms occupy a wide range of habitats, from polar waters to hydrothermal vents and temperate shores. TE diversity varied substantially among polychaete species, with significantly lower diversity observed in species inhabiting unstable habitats, such as those associated with hydrothermal vents. This link between TE diversity and environment was statistically consistent across the different TE orders, except for DIRS-like elements in Errantia polychaetes, that display a surprisingly high diversity. Our results suggest that TE diversity may be selected to balance the level of TE activation, linked to thermal variability, to maintain a sustainable mutation rate at the whole genome level. In unstable environments, high TE diversity may not be sustainable due to the accumulation of deleterious mutations, caused by a higher rate of stress-induced transposition compared to other habitats. These findings highlight the influence of environmental conditions on the long-term dynamics governing TE-host interactions and underscore the role of TEs in evolution.
