## Supplementary material 1 for "Taming the Genetic Fire: Transposable Element diversity across thermal environments in polychaetes"

### Sheet: Feuil1
Species	SubClass	Order	Familly	Environment			Genome size		Sample
				type	temparature	Reference for assignation	Mb	Reference	Location	Latitude N	Longitude E	Date	Data_access
Alvinella caudata	Sedentaria	Terebellida	Alvinellidae	hydrothermal	unstable-hot	Desbruyères, Segonzac, et Bright 2006	948.66	https://genomesize.com/	East Pacific Rise, Pacific ocean			2010	Filée et al. 2021
Amphicorina anneae	Sedentaria	Sabellida	Sabellidae	coastal	stable-hot	Ocean Biodiversity Information System			Florida, USA	24.6542	-81.3242		SRX8269563
Amphitritides sp.	Sedentaria	Terebellida	Terebellidae	polar	stable-cold	Ocean Biodiversity Information System			Terre Adélie, Antarctic			2011	Filée et al. 2021
Anamobaea oerstedii	Sedentaria	Sabellida	Sabellidae	coastal	stable-hot	Ocean Biodiversity Information System			Belize, Caribean Sea	17	-88.1	2015	SRX8269565
Branchinotogluma jasoni	Errantia	Phyllodocida	Polynoidae	abyssal	stable-cold	Filée et al. 2021			Lau Basin, Pacific ocean			2009	Filée et al. 2021
Branchinotogluma segonzaci	Errantia	Phyllodocida	Polynoidae	hydrothermal	unstable-hot	Desbruyères, Segonzac, et Bright 2006	2830	Filée et al. 2021	Lau Basin, Pacific ocean			2009	Filée et al. 2021
Branchinotogluma trifurcus	Errantia	Phyllodocida	Polynoidae	hydrothermal	unstable-intermediate	Desbruyères, Segonzac, et Bright 2006	1789.74	Filée et al. 2021	Lau Basin, Pacific ocean			2009	Filée et al. 2021
Bylgides promamme	Errantia	Phyllodocida	Polynoidae	polar	stable-cold	Ocean Biodiversity Information System			Russia, White Sea	66.5217	33.1687	2018	SRX17765279
Eulagiscinae sp.	Errantia	Phyllodocida	Polynoidae	abyssal	stable-cold	Filée et al. 2021			Lau Basin, Pacific ocean			2009	Filée et al. 2021
Eupolymnia crassicornis	Sedentaria	Terebellida	Terebellidae	coastal	stable-hot	Ocean Biodiversity Information System			Carrie Bow Cay, Belize, Caribean Sea	16.8029	-88.0822	2015	SRX8012653
Fabricinuda trilobata	Sedentaria	Sabellida	Fabriciidae	coastal	stable-hot	Ocean Biodiversity Information System			Summerland key, USA, Gulf of Mexico	24.6865	-81.4439	2010	SRR11710118
Gesiella jameensis	Errantia	Phyllodocida	Polynoidae	coastal	stable-hot	Gonzalez et al. 2021			Lanzarote, Spane, Atlantic Ocean	29.1	-13.7	2018	SRX17765280
Harmothoe crosetensis	Errantia	Phyllodocida	Polynoidae	polar	stable-cold	Ocean Biodiversity Information System			Terre Adélie, Antarctic			2018	Filée et al. 2021
Harmothoe extenuata	Errantia	Phyllodocida	Polynoidae	coastal	cyclic-intermediate	Ocean Biodiversity Information System	2440	Filée et al. 2021	Roscoff, France, Channel Sea	48.7	-3.9		Filée et al. 2021
Harmothoe fuligineum	Errantia	Phyllodocida	Polynoidae	polar	stable-cold	Ocean Biodiversity Information System	2860	Filée et al. 2021	Terre Adélie, Antarctic			2018	Filée et al. 2021
Harmothoe sp.	Errantia	Phyllodocida	Polynoidae	abyssal	stable-cold	Desbruyères, Segonzac, et Bright 2006			West-African margin REGAB, Atlantic ocean			2011	Filée et al. 2021
Lamellibrachia luymesi	Sedentaria	Sabellida	Siboglinidae	abyssal	stable-cold	Ocean Biodiversity Information System	687.7	https://genomesize.com/	USA, Gulf of Mexico			2006	SRR17999638
Lamellibrachia satsuma	Sedentaria	Sabellida	Siboglinidae	abyssal	stable-cold	Ocean Biodiversity Information System	735.5	https://genomesize.com/	Kagoshima Bay, Japan, Pacific Ocean	31.4	130.6	2012	SRX1360991
Lepidonotopodium fimbriatum	Errantia	Phyllodocida	Polynoidae	hydrothermal	unstable-hot	Desbruyères, Segonzac, et Bright 2006	1220	Filée et al. 2021	East Pacific Rise, Pacific ocean			2010	Filée et al. 2021
Lepidonotopodium williamsae	Errantia	Phyllodocida	Polynoidae	hydrothermal	unstable-intermediate	Didier Jollivet, personnal communication	2350	Filée et al. 2021	East Pacific Rise, Pacific ocean			2010	Filée et al. 2021
Lepidonotus clava	Errantia	Phyllodocida	Polynoidae	coastal	cyclic-intermediate	Ocean Biodiversity Information System			Roscoff, France, Channel Sea	48.7	-3.9		Filée et al. 2021
Levensteiniella plicata	Errantia	Phyllodocida	Polynoidae	hydrothermal	unstable-intermediate	Desbruyères, Segonzac, et Bright 2006			East Pacific Rise, Pacific ocean			2010	Filée et al. 2021
Loimia bermudensis	Sedentaria	Terebellida	Terebellidae	coastal	stable-hot	Ocean Biodiversity Information System			Carrie Bow Cay, Belize, Caribean Sea	16.8029	88.0822	2015	SRX8012655
Macellicephala violacea	Errantia	Phyllodocida	Polynoidae	abyssal	stable-cold	Ocean Biodiversity Information System			Russia, Laptev Sea	77.248	125.816	2018	SRX17765277
Magelona johnstoni	Sedentaria	Spionida	Magelonidae	coastal	cyclic-intermediate	Ocean Biodiversity Information System	881.6	https://genomesize.com/	Plymouth, United Kingdom, Channel Sea	50.3	-4.1	2022	ERX12465350
Magelona pitelkai	Sedentaria	Spionida	Magelonidae	coastal	cyclic-intermediate	Ocean Biodiversity Information System			Bodega Bay, USA, Pacific ocean	38.314	-123.043	2011	SRR2015609
Manayunkia occidentalis	Sedentaria	Sabellida	Fabriciidae	riviere	cyclic-intermediate	Ocean Biodiversity Information System			Oregon, USA, Pacific ocean / rivers	43.8	-122.9	2018	SRR11710117
Melinna palmata	Sedentaria	Terebellida	Melinnidae	coastal	cyclic-intermediate	Ocean Biodiversity Information System			Taule, France, Channel Sea	48.6	-3.8		Filée et al. 2021
Microspio moorei	Sedentaria	Spionida	Spionidae	polar	stable-cold	Ocean Biodiversity Information System			Fildes Bay, Antarctic	-62.12	-58.57	2017	SRR22428596
Myxicola infundibulum	Sedentaria	Sabellida	Sabellidae	coastal	cyclic-intermediate	Ocean Biodiversity Information System			San Juan Island, USA, Pacific ocean	36.6054	-121.89	2017	SRX8269556
Naineris dendritica	Sedentaria	Scolecida	Orbiniidae	coastal	cyclic-intermediate	Ocean Biodiversity Information System			San Diego, USA, Pacific Ocean	31.8556	-117.253	2011	SRR2017044
Neoamphitrite edwardsii	Sedentaria	Terebellida	Terebellidae	coastal	cyclic-intermediate	Ocean Biodiversity Information System	1840	Filée et al. 2021	Roscoff, France, Channel Sea	48.7	-3.9		Filée et al. 2021
Oasisia alvinae	Sedentaria	Sabellida	Siboglinidae	hydrothermal	unstable-intermediate	Desbruyères, Segonzac, et Bright 2006	948.66	https://genomesize.com/	East Pacific Rise, Pacific ocean			2023	ERR10026061
Odontosyllis enopla	Errantia	Phyllodocida	Syllidae	coastal	stable-hot	Ocean Biodiversity Information System			Bermuda, UK, Atlantic ocean	32.4	-64.7	2015	SRX4382065
Osedax frankpressi	Sedentaria	Sabellida	Siboglinidae	abyssal	stable-cold	Ocean Biodiversity Information System	265	https://genomesize.com/	Monterey Canyon, USA, Pacific Ocean	36.7721	-122.083	2009	SRR2017399
Osedax japonicus	Sedentaria	Sabellida	Siboglinidae	abyssal	stable-cold	Ocean Biodiversity Information System						2012	DRX038901
Paraescarpia echinospica	Sedentaria	Sabellida	Siboglinidae	abyssal	stable-cold	Ocean Biodiversity Information System	1102	https://genomesize.com/	Northern continental, China Sea	22.1162	119.286	2018	SRX4808755
Paralvinella fijiensis	Sedentaria	Terebellida	Alvinellidae	hydrothermal	unstable-hot	Desbruyères, Segonzac, et Bright 2006			Lau Basin, Pacific ocean			2009	Filée et al. 2021
Paralvinella grasslei	Sedentaria	Terebellida	Alvinellidae	hydrothermal	unstable-intermediate	Desbruyères, Segonzac, et Bright 2006	1210	Filée et al. 2021	East Pacific Rise, Pacific ocean			2010	Filée et al. 2021
Paralvinella hessleri	Sedentaria	Terebellida	Alvinellidae	hydrothermal	unstable-hot	Desbruyères, Segonzac, et Bright 2006			Manus bassin, New Guinea, Pacific ocean			2011	Filée et al. 2021
Paralvinella palmiformis	Sedentaria	Terebellida	Alvinellidae	hydrothermal	unstable-intermediate	Marcus, Tunnicliffe, et Butterfield 2009	601.3	https://genomesize.com/	Juan de Fuca, USA, Pacific ocean	48.2	-123.5	2008	Filée et al. 2021
Paralvinella sp. nov	Sedentaria	Terebellida	Alvinellidae	hydrothermal	unstable-hot	Didier Jollivet, personnal communication							Filée et al. 2021
Paralvinella unidentata	Sedentaria	Terebellida	Alvinellidae	hydrothermal	unstable-intermediate	Desbruyères, Segonzac, et Bright 2006	700	Filée et al. 2021	Lau Basin, Pacific ocean			2009	Filée et al. 2021
Pelagomacellicephala iliffei	Errantia	Phyllodocida	Polynoidae	coastal	stable-hot	Ocean Biodiversity Information System			Turks and Caicos Islands, UK, Atlantic ocean	22	-72	2019	SRX17765281
Pettitbonesia furcosetosa	Errantia	Phyllodocida	Polynoidae	coastal	cyclic-intermediate	Ocean Biodiversity Information System	1700	Filée et al. 2021	St Pol de leon low tide, France, Channel Sea	48.6	-3.9		Filée et al. 2021
Protolaeospira stalagmia	Sedentaria	Sabellida	Serpulidae	polar	stable-cold	Ocean Biodiversity Information System			Ryder Bay, Antarctic	-67.6	-68.3	2016	ERR2697402
Riftia pachyptila	Sedentaria	Sabellida	Siboglinidae	hydrothermal	unstable-intermediate	Desbruyères, Segonzac, et Bright 2006	772.62	https://genomesize.com/	Rebeccas Roost vent, USA, Gulf of California	27.0108	-111.407	2019	SRR15458639
Terebella lapidaria	Sedentaria	Terebellida	Terebellidae	coastal	cyclic-intermediate	Ocean Biodiversity Information System	765.2	https://genomesize.com/	Roscoff low tide, France, Channel Sea	48.7	-3.9		Filée et al. 2021
Thelepus sp.	Sedentaria	Terebellida	Terebellidae	polar	stable-cold	Ocean Biodiversity Information System	3680	Filée et al. 2021	Terre Adélie, Antarctic			2011	Filée et al. 2021
Thermopolynoe branchiata	Errantia	Phyllodocida	Polynoidae	hydrothermal	unstable-intermediate	Desbruyères, Segonzac, et Bright 2006	2040		Lau Basin, Pacific ocean			2009	Filée et al. 2021
