## Supplementary material 5 for "Taming the Genetic Fire: Transposable Element diversity across thermal environments in polychaetes"

Species	DetecTE2 estimated TDF	Repeat Modeler estimated TDF
Lepidonotus clava	881	929
Magelona johnstoni	572	533
Osedax frankpressi	69	157
Paraescarpia echinospica	1092	1439
Terebella lapidaria	1216	966
