## Supplementary material 7 for "Taming the Genetic Fire: Transposable Element diversity across thermal environments in polychaetes"

### Sheet: Feuil1
TE order	GLS		pGLS		sleected model	p-value	statistical groups
	R²	AIC	R²	AIC			unstable-hot	unstable-intermediate	stable-cold	cyclic-intermediate	stable-hot
Total	0.34	740	0.4	737	pGLS	0.0012	a	ab	abc	bc	c
TIR/Crypton DNA transposons	0.33	608	0.39	605	pGLS	0.0827	a	a	a	a	a
Maverick/Helitron DNA transposons	0.29	451	0.29	453	GLS	0.001	a	ab	abc	c	bc
LINEs	0.5	654	0.5	655	GLS	8e-07	a	ab	bc	bc	c
Penelope-like retrotransposons	0.85	409	0.85	411	GLS	2e-05	a	a	ab	b	ab
LTR-retrotransposons	0.24	596	0.26	597	GLS	0.0056	a	ab	ab	b	b
DIRS-like retrotransposons	0.04	639	0.51	607	pGLS	0.0677	ab	a	b	ab	ab
